# N^6^-Methyladenine DNA Modification in Human Genome

**DOI:** 10.1101/176958

**Authors:** Chuan-Le Xiao, Song Zhu, Minghui He, De Chen, Qian Zhang, Ying Chen, Guoliang Yu, Jinbao Liu, Shang-Qian Xie, Feng Luo, Zhe Liang, De-Peng Wang, Xiao-Chen Bo, Xiao-Feng Gu, Kai Wang, Guang-Rong Yan

## Abstract

DNA N6-methyladenine (6mA) modification is the most prevalent DNA modification in prokaryotes, but whether it exists in human cells and whether it plays a role in human diseases remain enigmatic. Here, we showed that 6mA is extensively present in human genome, and we cataloged 881,240 6mA sites accounting for ∼0.051% of the total adenines. [G/C]AGG[C/T] was the most significantly associated motif with 6mA modification. 6mA sites were enriched in the coding regions and mark actively transcribed genes in human cells. We further found that DNA N6-methyladenine and N6-demethyladenine modification in human genome were mediated by methyltransferase N6AMT1 and demethylase ALKBH1, respectively. The abundance of 6mA was significantly lower in cancers, accompaning with decreased N6AMT1 and increased ALKBH1 levels, and down-regulation of 6mA modification levels promoted tumorigenesis. Collectively, our results demonstrate that DNA 6mA modification is extensively present in human cells and the decrease of genomic DNA 6mA promotes human tumorigenesis.
