## Supplementary Materials for "N^6^-Methyladenine DNA Modification in Human Genome"

### Sheet: Sheet1
Table S4. Related to Figure S1B. The information about the gene loci with the different 6mA fraction (high, low and undectable) were selected for the validation by 6mA-IP-qPCR.
No.	6mA degree	Chromosome	Start(hg38)
1	high	chr1	19608329
2	high	chr11	72754866
3	high	chr14	105707236
4	high	chr19	12260424
5	high	chr3	9806948
6	high	chr8	81842495
7	high	chrX	47586627
8	high	chr20	35557587
9	high	chr21	46132532
10	high	chr4	130018810
11	low	chr17	26885483
12	low	chr21	10270469
13	low	chr1	153143199
14	low	chr8	58917829
15	low	chr5	175720126
16	low	chr10	133688842
17	low	chr2	19164754
18	low	chr22	18896440
19	low	chr11	39884136
20	low	chr6	59484555
21	undectable	chr1	243017062
22	undectable	chr4	55690792
23	undectable	chr5	1413593
24	undectable	chr7	142174489
25	undectable	chr8	57297988
26	undectable	chr10	42181004
27	undectable	chr12	31240419
28	undectable	chr16	32309392
29	undectable	chr19	54054429
30	undectable	chrX	103961909
