## Supplementary Materials for "N^6^-Methyladenine DNA Modification in Human Genome"

### Sheet: Sheet1
Table S5. Related to Figure S4. GO enrichment category of TOP 200 genes with higher 6mA modification density.
Geneset	Category	Description	C	O	E	R	PValue	FDR
GO:0007186	Biological_Process	G-protein coupled receptor signaling pathway	1185	24	7.07006	3.3946	7.95789e-08	0.00068032
GO:0048512	Biological_Process	circadian behavior	42	5	0.250584	19.9534	4.8664e-06	0.0156185
GO:0007622	Biological_Process	rhythmic behavior	43	5	0.256551	19.4893	5.48082e-06	0.0156185
GO:0004930	Molecular_Function	G-protein coupled receptor activity	806	19	4.53807	4.18681	9.06079e-08	0.000165631
GO:0038023	Molecular_Function	signaling receptor activity	1315	21	7.40392	2.83634	9.94044e-06	0.00908556
GO:0004888	Molecular_Function	transmembrane signaling receptor activity	1208	19	6.80147	2.79351	3.54524e-05	0.0216023
GO:0099600	Molecular_Function	transmembrane receptor activity	1258	19	7.08299	2.68248	6.15418e-05	0.0281246
GO:0004871	Molecular_Function	signal transducer activity	1666	22	9.38017	2.34537	0.000108978	0.0350745
GO:0004872	Molecular_Function	receptor activity	1569	21	8.83403	2.37717	0.000134311	0.0350745
GO:0060089	Molecular_Function	molecular transducer activity	1569	21	8.83403	2.37717	0.000134311	0.0350745
C: the number of reference genes in the category
O: the number of genes in the user gene list and also in the category
E: the expected number in the category
R: ratio of enrichment
Pvalue: p value from hypergeometric test
FDR: FDR from BH
